# Wheat inositol pyrophosphate kinase TaVIH2-3B modulates cell-wall composition for drought tolerance in Arabidopsis

**DOI:** 10.1101/743294

**Authors:** Anuj Shukla, Mandeep Kaur, Swati Kanwar, Gazaldeep Kaur, Shivani Sharma, Shubhra Ganguli, Vandana Kumari, Koushik Mazumder, Pratima Pandey, Hatem Rouached, Vikas Rishi, Rashna Bhandari, Ajay K Pandey

## Abstract

**Background:** Inositol pyrophosphates (PP-InsPs) are high-energy cellular molecules involved in different signalling and regulatory responses. Two distinct classes of inositol phosphate kinases responsible for the synthesis of PP-InsPs have been identified in *Arabidopsis* i.e. ITPKinase (inositol 1,3,4 trisphosphate 5/6 kinase) and PP-IP5Kinase (diphosphoinositol penta*kis*phosphate kinases). Plant PP-IP5Ks are capable of synthesizing InsP_8_ and were shown to control pathogenic defence and phosphate response signals. However, other roles offered by plant PP-IP5Ks, especially towards abiotic stress, remain poorly understood.

**Results:** Here, we characterized two *Triticum aestivum* L. (hexaploid wheat) PPIP5K homologs, *TaVIH1* and *TaVIH2*, for their physiological functions. We demonstrated that wheat VIH proteins could utilize InsP_7_ as the substrate to produce InsP_8_, a process that requires the functional VIH-kinase domains. At the transcriptional level, both *TaVIH1* and *TaVIH2* are expressed in different wheat tissues, including developing grains, but show selective response to abiotic stresses during drought-mimic experiments. Overexpression of *TaVIH2-3B* homolog in *Arabidopsis* conferred tolerance to drought stress and rescued the sensitivity of *Atvih2* mutants. RNAseq analysis of *TaVIH2-3B* transgenic lines of *Arabidopsis* showed a genome-wide reprogramming with remarkable effects on cell-wall biosynthesis genes with enhanced the accumulation of polysaccharides (arabinogalactan, cellulose and arabinoxylan).

**Conclusions:** Overall, this work identifies a novel function of VIH proteins, implying their roles in modulating cell-wall homeostasis genes and providing water-deficit stress tolerance. This work suggests that the plant VIH enzymes could be linked to drought tolerance and also opens up investigations to address the roles of plant VIH derived products in generating drought resistant plants.
