## Supplementary material for "Wheat inositol pyrophosphate kinase TaVIH2-3B modulates cell-wall composition for drought tolerance in Arabidopsis": Table S3

### Sheet: Sheet1
Table S3: List of drought responsive genes that are differentially regulated in #line4 (Sheet1), #line6 (Sheet2), and differentially regulated in both #line4 and line6 (Sheet3). Drought responsive genes at 10days of drought stress w.r.t Control plants were extracted from the SRA RNAseq dataset (SRP075287) using Cufflinks pipeline. Genes with 1 > LFC < -1 were considered to be drought responsive.
Gene ID	Description
AT3G02500	mental retardation GTPase activating protein
AT3G02840	ARM repeat superfamily protein
AT3G02885	GAST1 protein homolog 5
AT3G03480	acetyl CoA:(Z)-3-hexen-1-ol acetyltransferase
AT3G04640	glycine-rich protein
AT3G04720	pathogenesis-related 4
AT3G08500	myb domain protein 83
AT3G09870	SAUR-like auxin-responsive protein family
AT3G10930	hypothetical protein AT3G10930
AT3G11010	receptor like protein 34
AT3G11402	Cysteine/Histidine-rich C1 domain family protein
AT3G12220	serine carboxypeptidase-like 16
AT3G13275	transmembrane protein
AT3G13790	Glycosyl hydrolases family 32 protein
AT3G15210	ethylene responsive element binding factor 4
AT3G15680	Ran BP2/NZF zinc finger-like superfamily protein
AT3G16510	Calcium-dependent lipid-binding (CaLB domain) family protein
AT3G16720	TOXICOS EN LEVADURA 2
AT3G18900	ternary complex factor MIP1 leucine-zipper protein
AT3G19552	hypothetical protein AT3G19552
AT3G19680	hypothetical protein (DUF1005)
AT3G22560	Acyl-CoA N-acyltransferases (NAT) superfamily protein
AT3G23120	receptor like protein 38
AT3G23250	myb domain protein 15
AT3G23550	MATE efflux family protein
AT3G26210	cytochrome P450, family 71, subfamily B, polypeptide 23
AT3G26500	plant intracellular ras group-related LRR 2
AT3G26790	AP2/B3-like transcriptional factor family protein
AT3G26830	Cytochrome P450 superfamily protein
AT3G27660	oleosin 4
AT3G28270	transmembrane protein, putative (DUF677)
AT3G28340	galacturonosyltransferase-like 10
AT3G28360	P-glycoprotein 16
AT3G28740	Cytochrome P450 superfamily protein
AT3G29000	Calcium-binding EF-hand family protein
AT3G29590	HXXXD-type acyl-transferase family protein
AT3G44260	Polynucleotidyl transferase, ribonuclease H-like superfamily protein
AT3G44300	nitrilase 2
AT3G44450	hypothetical protein AT3G44450
AT3G44990	xyloglucan endo-transglycosylase-related 8
AT3G46080	C2H2-type zinc finger family protein
AT3G46090	C2H2 and C2HC zinc fingers superfamily protein
AT3G46620	zinc finger (C3HC4-type RING finger) family protein
AT3G47030	F-box and associated interaction domains-containing protein
AT3G48630	hypothetical protein AT3G48630
AT3G49110	peroxidase CA
AT3G49340	Cysteine proteinases superfamily protein
AT3G49570	response to low sulfur 3
AT3G49580	response to low sulfur 1
AT3G50140	transmembrane protein, putative (DUF247)
AT3G50740	UDP-glucosyl transferase 72E1
AT3G50770	calmodulin-like 41
AT3G50930	cytochrome BC1 synthesi
AT3G51340	Eukaryotic aspartyl protease family protein
AT3G52400	syntaxin of plants 122
AT3G52450	plant U-box 22
AT3G55710	UDP-Glycosyltransferase superfamily protein
AT3G55970	jasmonate-regulated gene 21
AT3G55980	salt-inducible zinc finger 1
AT3G58550	Bifunctional inhibitor/lipid-transfer protein/seed storage 2S albumin superfamily protein
AT3G60120	beta glucosidase 27
AT3G61190	BON association protein 1
AT3G62730	desiccation-like protein
AT2G01180	phosphatidic acid phosphatase 1
AT2G01520	MLP-like protein 328
AT2G01890	purple acid phosphatase 8
AT2G02120	Scorpion toxin-like knottin superfamily protein
AT2G02990	ribonuclease 1
AT2G04050	MATE efflux family protein
AT2G13820	Bifunctional inhibitor/lipid-transfer protein/seed storage 2S albumin superfamily protein
AT2G14247	Expressed protein
AT2G14610	pathogenesis-related protein 1
AT4G00960	Protein kinase superfamily protein
AT4G00970	cysteine-rich RLK (RECEPTOR-like protein kinase) 41
AT4G01360	BPS1-like protein
AT4G01390	TRAF-like family protein
AT2G15042	Leucine-rich repeat (LRR) family protein
AT4G01720	WRKY family transcription factor
AT5G01100	O-fucosyltransferase family protein
AT2G16060	hemoglobin 1
AT4G02280	sucrose synthase 3
AT4G02520	glutathione S-transferase PHI 2
AT4G04695	calcium-dependent protein kinase 31
AT2G19190	FLG22-induced receptor-like kinase 1
AT2G19800	myo-inositol oxygenase 2
AT4G08570	Heavy metal transport/detoxification superfamily protein
AT4G08770	Peroxidase superfamily protein
AT4G08950	Phosphate-responsive 1 family protein
AT2G21550	Bifunctional dihydrofolate reductase/thymidylate synthase
AT2G22500	uncoupling protein 5
AT2G22510	hydroxyproline-rich glycoprotein family protein
AT4G11000	Ankyrin repeat family protein
AT5G03720	heat shock transcription factor A3
AT4G11890	Protein kinase superfamily protein
AT2G23540	GDSL-like Lipase/Acylhydrolase superfamily protein
AT2G23680	Cold acclimation protein WCOR413 family
AT5G04340	6
AT4G12490	Bifunctional inhibitor/lipid-transfer protein/seed storage 2S albumin superfamily protein
AT4G12500	Bifunctional inhibitor/lipid-transfer protein/seed storage 2S albumin superfamily protein
AT4G13395	ROTUNDIFOLIA like 12
AT4G14130	xyloglucan endotransglucosylase/hydrolase 15
AT2G25940	alpha-vacuolar processing enzyme
AT2G26020	plant defensin 1.2b
AT4G14690	Chlorophyll A-B binding family protein
AT2G26530	AR781, pheromone receptor-like protein (DUF1645)
AT4G15500	UDP-Glycosyltransferase superfamily protein
AT4G15670	Thioredoxin superfamily protein
AT4G15680	Thioredoxin superfamily protein
AT4G16620	nodulin MtN21 /EamA-like transporter family protein
AT2G29370	NAD(P)-binding Rossmann-fold superfamily protein
AT4G17220	microtubule-associated proteins 70-5
AT4G18253	receptor Serine/Threonine kinase-like protein
AT2G30770	cytochrome P450 family 71 polypeptide
AT2G31020	OSBP(oxysterol binding protein)-related protein 1A
AT4G18630	hypothetical protein (DUF688)
AT2G32030	Acyl-CoA N-acyltransferases (NAT) superfamily protein
AT2G32680	receptor like protein 23
AT4G20000	VQ motif-containing protein
AT2G33380	Caleosin-related family protein
AT2G34925	CLAVATA3/ESR-RELATED 42
AT5G09876	hypothetical protein AT5G09876
AT4G22490	Bifunctional inhibitor/lipid-transfer protein/seed storage 2S albumin superfamily protein
AT4G22710	cytochrome P450, family 706, subfamily A, polypeptide 2
AT2G35930	plant U-box 23
AT5G10760	Eukaryotic aspartyl protease family protein
AT4G23130	cysteine-rich RLK (RECEPTOR-like protein kinase) 5
AT4G23140	cysteine-rich RLK (RECEPTOR-like protein kinase) 6
AT4G23150	cysteine-rich RLK (RECEPTOR-like protein kinase) 7
AT4G23220	cysteine-rich RECEPTOR-like kinase
AT4G23230	cysteine-rich RECEPTOR-like kinase
AT4G24000	cellulose synthase like G2
AT4G24110	NADP-specific glutamate dehydrogenase
AT4G24570	dicarboxylate carrier 2
AT2G37770	NAD(P)-linked oxidoreductase superfamily protein
AT4G25110	metacaspase 2
AT2G38470	WRKY DNA-binding protein 33
AT4G25470	C-repeat/DRE binding factor 2
AT4G25490	C-repeat/DRE binding factor 1
AT2G39210	Major facilitator superfamily protein
AT2G39650	cruciferin (DUF506)
AT5G12030	heat shock protein 17.6A
AT2G40140	zinc finger (CCCH-type) family protein
AT2G41010	calmodulin (CAM)-binding protein of 25 kDa
AT2G41090	Calcium-binding EF-hand family protein
AT4G27300	S-locus lectin protein kinase family protein
AT2G41480	peroxidase superfamily protein
AT2G41800	imidazolonepropionase (Protein of unknown function, DUF642)
AT5G13170	senescence-associated gene 29
AT4G27654	transmembrane protein
AT4G27657	hypothetical protein AT4G27657
AT5G13790	AGAMOUS-like 15
AT4G29030	Putative membrane lipoprotein
AT2G43590	Chitinase family protein
AT2G43620	Chitinase family protein
AT4G29740	cytokinin oxidase 4
AT4G29780	nuclease
AT2G44840	ethylene-responsive element binding factor 13
AT2G46400	WRKY DNA-binding protein 46
AT4G31970	cytochrome P450, family 82, subfamily C, polypeptide 2
AT2G47130	NAD(P)-binding Rossmann-fold superfamily protein
AT2G47770	TSPO(outer membrane tryptophan-rich sensory protein)-like protein
AT4G33560	Wound-responsive family protein
AT4G34410	redox responsive transcription factor 1
AT4G37150	methyl esterase 9
AT4G37610	BTB and TAZ domain protein 5
AT4G37990	cinnamyl alcohol dehydrogenase 8
AT4G39830	Cupredoxin superfamily protein
AT5G17350	hypothetical protein AT5G17350
AT5G21960	Integrase-type DNA-binding superfamily protein
AT5G22250	Polynucleotidyl transferase, ribonuclease H-like superfamily protein
AT5G24110	WRKY DNA-binding protein 30
AT5G24270	Calcium-binding EF-hand family protein
AT5G24530	2-oxoglutarate (2OG) and Fe(II)-dependent oxygenase superfamily protein
AT5G24860	flowering promoting factor 1
AT5G25130	cytochrome P450, family 71, subfamily B, polypeptide 12
AT5G25240	stress induced protein
AT5G25910	receptor like protein 52
AT5G27420	carbon/nitrogen insensitive 1
AT5G37260	Homeodomain-like superfamily protein
AT5G37540	Eukaryotic aspartyl protease family protein
AT5G37940	Zinc-binding dehydrogenase family protein
AT5G37950	UDP-Glycosyltransferase superfamily protein
AT5G38250	Protein kinase family protein
AT5G39150	RmlC-like cupins superfamily protein
AT5G39580	Peroxidase superfamily protein
AT5G40960	transmembrane protein, putative (DUF 3339)
AT5G41750	Disease resistance protein (TIR-NBS-LRR class) family
AT5G42380	calmodulin like 37
AT5G42830	HXXXD-type acyl-transferase family protein
AT5G44020	HAD superfamily, subfamily IIIB acid phosphatase
AT5G44400	FAD-binding Berberine family protein
AT5G44568	transmembrane protein
AT5G44575	hypothetical protein AT5G44575
AT5G45340	cytochrome P450, family 707, subfamily A, polypeptide 3
AT5G46050	peptide transporter 3
AT5G47230	ethylene responsive element binding factor 5
AT5G48657	defense protein-like protein
AT5G48850	Tetratricopeptide repeat (TPR)-like superfamily protein
AT5G49680	SABRE-like protein
AT5G51190	Integrase-type DNA-binding superfamily protein
AT5G52300	CAP160 protein
AT5G54490	pinoid-binding protein 1
AT5G55450	Bifunctional inhibitor/lipid-transfer protein/seed storage 2S albumin superfamily protein
AT5G55460	Bifunctional inhibitor/lipid-transfer protein/seed storage 2S albumin superfamily protein
AT5G57220	cytochrome P450, family 81, subfamily F, polypeptide 2
AT5G58680	ARM repeat superfamily protein
AT5G59220	PP2C protein (Clade A protein phosphatases type 2C)
AT5G59820	C2H2-type zinc finger family protein
AT5G60900	receptor-like protein kinase 1
AT5G61160	anthocyanin 5-aromatic acyltransferase 1
AT5G62920	response regulator 6
AT5G64120	Peroxidase superfamily protein
AT5G64870	SPFH/Band 7/PHB domain-containing membrane-associated protein family
AT5G65080	K-box region/MADS-box transcription factor family protein
AT5G66400	Dehydrin family protein
AT5G66650	calcium uniporter (DUF607)
AT5G67110	basic helix-loop-helix (bHLH) DNA-binding superfamily protein
AT1G01840	AP2-like ethylene-responsive transcription factor SNZ
AT1G02360	Chitinase family protein
AT1G02800	cellulase 2
AT1G02920	glutathione S-transferase 7
AT1G04770	Tetratricopeptide repeat (TPR)-like superfamily protein
AT1G05260	Peroxidase superfamily protein
AT1G05575	transmembrane protein
AT1G06830	Glutaredoxin family protein
AT1G09240	nicotianamine synthase 3
AT1G11170	lysine ketoglutarate reductase trans-splicing-like protein (DUF707)
AT1G12610	Integrase-type DNA-binding superfamily protein
AT1G12805	nucleotide binding protein
AT1G13470	hypothetical protein (DUF1262)
AT1G14880	PLANT CADMIUM RESISTANCE 1
AT1G17020	senescence-related gene 1
AT1G17170	glutathione S-transferase TAU 24
AT1G18300	nudix hydrolase homolog 4
AT1G18810	phytochrome kinase substrate-like protein
AT1G19050	response regulator 7
AT1G19180	jasmonate-zim-domain protein 1
AT1G19640	jasmonic acid carboxyl methyltransferase
AT1G19770	purine permease 14
AT1G21120	O-methyltransferase family protein
AT1G21550	Calcium-binding EF-hand family protein
AT1G22470	hypothetical protein AT1G22470
AT1G22990	Heavy metal transport/detoxification superfamily protein
AT1G23710	hypothetical protein (DUF1645)
AT1G25400	transmembrane protein
AT1G27730	salt tolerance zinc finger
AT1G28290	arabinogalactan protein 31
AT1G28370	ERF domain protein 11
AT1G30720	FAD-binding Berberine family protein
AT1G32928	Avr9/Cf-9 rapidly elicited protein
AT1G33760	Integrase-type DNA-binding superfamily protein
AT1G33790	jacalin lectin family protein
AT1G34060	Pyridoxal phosphate (PLP)-dependent transferases superfamily protein
AT1G34580	Major facilitator superfamily protein
AT1G35140	Phosphate-responsive 1 family protein
AT1G35210	hypothetical protein AT1G35210
AT1G35250	Thioesterase superfamily protein
AT1G35350	EXS (ERD1/XPR1/SYG1) family protein
AT1G35710	kinase family with leucine-rich repeat domain-containing protein
AT1G43800	Plant stearoyl-acyl-carrier-protein desaturase family protein
AT1G51790	Leucine-rich repeat protein kinase family protein
AT1G51800	Leucine-rich repeat protein kinase family protein
AT1G51850	Leucine-rich repeat protein kinase family protein
AT1G51890	Leucine-rich repeat protein kinase family protein
AT1G52200	PLAC8 family protein
AT1G52690	Late embryogenesis abundant protein (LEA) family protein
AT1G53542	hypothetical protein AT1G53542
AT1G56430	nicotianamine synthase 4
AT1G60190	ARM repeat superfamily protein
AT1G61470	Polynucleotidyl transferase, ribonuclease H-like superfamily protein
AT1G61810	beta-glucosidase 45
AT1G62290	Saposin-like aspartyl protease family protein
AT1G64110	P-loop containing nucleoside triphosphate hydrolases superfamily protein
AT1G64170	cation/H+ exchanger 16
AT1G65480	PEBP (phosphatidylethanolamine-binding protein) family protein
AT1G65500	transmembrane protein
AT1G65790	receptor kinase 1
AT1G65845	transmembrane protein
AT1G66090	Disease resistance protein (TIR-NBS class)
AT1G66400	calmodulin like 23
AT1G66460	Protein kinase superfamily protein
AT1G66700	S-adenosyl-L-methionine-dependent methyltransferases superfamily protein
AT1G66940	kinase-like protein
AT1G67470	Protein kinase superfamily protein
AT1G68430	hypothetical protein AT1G68430
AT1G69790	Protein kinase superfamily protein
AT1G70720	Plant invertase/pectin methylesterase inhibitor superfamily protein
AT1G71400	receptor like protein 12
AT1G71690	glucuronoxylan 4-O-methyltransferase-like protein (DUF579)
AT1G72060	serine-type endopeptidase inhibitor
AT1G74010	Calcium-dependent phosphotriesterase superfamily protein
AT1G76650	calmodulin-like 38
AT1G76930	extensin 4
AT1G80440	Galactose oxidase/kelch repeat superfamily protein
AT1G80840	WRKY DNA-binding protein 40

### Sheet: Sheet2
List of drought responsive genes that are differentially regulated in #line6
Gene ID	Description
AT3G02840	ARM repeat superfamily protein
AT3G03480	acetyl CoA:(Z)-3-hexen-1-ol acetyltransferase
AT3G04140	Ankyrin repeat family protein
AT3G04640	glycine-rich protein
AT3G09600	Homeodomain-like superfamily protein
AT3G09870	SAUR-like auxin-responsive protein family
AT3G10930	hypothetical protein AT3G10930
AT3G11010	receptor like protein 34
AT3G11402	Cysteine/Histidine-rich C1 domain family protein
AT3G12220	serine carboxypeptidase-like 16
AT3G13275	transmembrane protein
AT3G13540	myb domain protein 5
AT3G16720	TOXICOS EN LEVADURA 2
AT3G19680	hypothetical protein (DUF1005)
AT3G20340	protein expression protein
AT3G22560	Acyl-CoA N-acyltransferases (NAT) superfamily protein
AT3G23010	receptor like protein 36
AT3G23120	receptor like protein 38
AT3G25780	allene oxide cyclase 3
AT3G26210	cytochrome P450, family 71, subfamily B, polypeptide 23
AT3G26790	AP2/B3-like transcriptional factor family protein
AT3G26830	Cytochrome P450 superfamily protein
AT3G27660	oleosin 4
AT3G28340	galacturonosyltransferase-like 10
AT3G28740	Cytochrome P450 superfamily protein
AT3G29000	Calcium-binding EF-hand family protein
AT3G44260	Polynucleotidyl transferase, ribonuclease H-like superfamily protein
AT3G44300	nitrilase 2
AT3G44450	hypothetical protein AT3G44450
AT3G44990	xyloglucan endo-transglycosylase-related 8
AT3G46090	C2H2 and C2HC zinc fingers superfamily protein
AT3G46620	zinc finger (C3HC4-type RING finger) family protein
AT3G46890	maternal effect embryo arrest protein
AT3G47500	cycling DOF factor 3
AT3G48080	alpha/beta-Hydrolases superfamily protein
AT3G49110	peroxidase CA
AT3G49340	Cysteine proteinases superfamily protein
AT3G49570	response to low sulfur 3
AT3G49580	response to low sulfur 1
AT3G50140	transmembrane protein, putative (DUF247)
AT3G50770	calmodulin-like 41
AT3G50930	cytochrome BC1 synthesi
AT3G50970	dehydrin family protein
AT3G51340	Eukaryotic aspartyl protease family protein
AT3G52400	syntaxin of plants 122
AT3G52450	plant U-box 22
AT3G52790	peptidoglycan-binding LysM domain-containing protein
AT3G53980	Bifunctional inhibitor/lipid-transfer protein/seed storage 2S albumin superfamily protein
AT3G54260	TRICHOME BIREFRINGENCE-LIKE 36
AT3G55710	UDP-Glycosyltransferase superfamily protein
AT3G55980	salt-inducible zinc finger 1
AT3G57460	catalytic/ metal ion binding / metalloendopeptidase/ zinc ion binding protein
AT3G58550	Bifunctional inhibitor/lipid-transfer protein/seed storage 2S albumin superfamily protein
AT3G61190	BON association protein 1
AT3G61880	cytochrome p450 78a9
AT3G62730	desiccation-like protein
AT3G63380	ATPase E1-E2 type family protein / haloacid dehalogenase-like hydrolase family protein
AT2G01180	phosphatidic acid phosphatase 1
AT2G01520	MLP-like protein 328
AT2G01890	purple acid phosphatase 8
AT2G02120	Scorpion toxin-like knottin superfamily protein
AT2G02990	ribonuclease 1
AT2G03090	expansin A15
AT2G07739	Ycf1 protein
AT2G14247	Expressed protein
AT2G14610	pathogenesis-related protein 1
AT4G01360	BPS1-like protein
AT2G15020	hypothetical protein AT2G15020
AT2G15042	Leucine-rich repeat (LRR) family protein
AT4G01430	nodulin MtN21 /EamA-like transporter family protein
AT4G01720	WRKY family transcription factor
AT5G01100	O-fucosyltransferase family protein
AT2G16060	hemoglobin 1
AT4G01950	glycerol-3-phosphate acyltransferase 3
AT4G02520	glutathione S-transferase PHI 2
AT2G18370	Bifunctional inhibitor/lipid-transfer protein/seed storage 2S albumin superfamily protein
AT4G04460	Saposin-like aspartyl protease family protein
AT4G04695	calcium-dependent protein kinase 31
AT2G19190	FLG22-induced receptor-like kinase 1
AT4G08570	Heavy metal transport/detoxification superfamily protein
AT4G08770	Peroxidase superfamily protein
AT4G08950	Phosphate-responsive 1 family protein
AT4G09030	arabinogalactan protein 10
AT2G21260	NAD(P)-linked oxidoreductase superfamily protein
AT2G21850	Cysteine/Histidine-rich C1 domain family protein
AT2G22500	uncoupling protein 5
AT2G22510	hydroxyproline-rich glycoprotein family protein
AT2G22880	VQ motif-containing protein
AT2G23170	Auxin-responsive GH3 family protein
AT4G11890	Protein kinase superfamily protein
AT2G23540	GDSL-like Lipase/Acylhydrolase superfamily protein
AT5G04200	metacaspase 9
AT5G04340	6
AT4G12480	Bifunctional inhibitor/lipid-transfer protein/seed storage 2S albumin superfamily protein
AT4G12490	Bifunctional inhibitor/lipid-transfer protein/seed storage 2S albumin superfamily protein
AT4G13395	ROTUNDIFOLIA like 12
AT2G24850	tyrosine aminotransferase 3
AT2G25940	alpha-vacuolar processing enzyme
AT4G14690	Chlorophyll A-B binding family protein
AT2G26530	AR781, pheromone receptor-like protein (DUF1645)
AT2G27402	plastid transcriptionally active protein
AT5G06720	peroxidase 2
AT4G17220	microtubule-associated proteins 70-5
AT4G18195	purine permease 8
AT2G30770	cytochrome P450 family 71 polypeptide
AT4G18630	hypothetical protein (DUF688)
AT2G32030	Acyl-CoA N-acyltransferases (NAT) superfamily protein
AT2G32680	receptor like protein 23
AT4G20820	FAD-binding Berberine family protein
AT4G20830	FAD-binding Berberine family protein
AT4G21830	methionine sulfoxide reductase B7
AT5G09480	hydroxyproline-rich glycoprotein family protein
AT5G09520	hydroxyproline-rich glycoprotein family protein
AT5G09530	hydroxyproline-rich glycoprotein family protein
AT5G09876	hypothetical protein AT5G09876
AT4G22490	Bifunctional inhibitor/lipid-transfer protein/seed storage 2S albumin superfamily protein
AT4G22517	Bifunctional inhibitor/lipid-transfer protein/seed storage 2S albumin superfamily protein
AT4G22710	cytochrome P450, family 706, subfamily A, polypeptide 2
AT5G10580	plant/protein (Protein of unknown function, DUF599)
AT2G35930	plant U-box 23
AT5G10760	Eukaryotic aspartyl protease family protein
AT4G23130	cysteine-rich RLK (RECEPTOR-like protein kinase) 5
AT4G23140	cysteine-rich RLK (RECEPTOR-like protein kinase) 6
AT4G23150	cysteine-rich RLK (RECEPTOR-like protein kinase) 7
AT4G23210	cysteine-rich RLK (RECEPTOR-like protein kinase) 13
AT4G23230	cysteine-rich RECEPTOR-like kinase
AT2G36890	Duplicated homeodomain-like superfamily protein
AT4G24110	NADP-specific glutamate dehydrogenase
AT2G37430	C2H2 and C2HC zinc fingers superfamily protein
AT4G24570	dicarboxylate carrier 2
AT4G25110	metacaspase 2
AT2G38470	WRKY DNA-binding protein 33
AT2G38750	annexin 4
AT4G25480	dehydration response element B1A
AT4G25490	C-repeat/DRE binding factor 1
AT2G38940	phosphate transporter 1;4
AT2G39030	Acyl-CoA N-acyltransferases (NAT) superfamily protein
AT2G39310	jacalin-related lectin 22
AT2G39650	cruciferin (DUF506)
AT4G25810	xyloglucan endotransglycosylase 6
AT2G40370	laccase 5
AT2G41090	Calcium-binding EF-hand family protein
AT4G27300	S-locus lectin protein kinase family protein
AT2G41480	peroxidase superfamily protein
AT5G13170	senescence-associated gene 29
AT4G27654	transmembrane protein
AT4G27657	hypothetical protein AT4G27657
AT5G13790	AGAMOUS-like 15
AT2G43150	Proline-rich extensin-like family protein
AT2G43590	Chitinase family protein
AT2G43620	Chitinase family protein
AT4G29740	cytokinin oxidase 4
AT4G29780	nuclease
AT4G30140	GDSL-like Lipase/Acylhydrolase superfamily protein
AT2G44840	ethylene-responsive element binding factor 13
AT2G46400	WRKY DNA-binding protein 46
AT2G46430	cyclic nucleotide gated channel 3
AT2G46750	D-arabinono-1,4-lactone oxidase family protein
AT2G46790	pseudo-response regulator 9
AT2G46830	circadian clock associated 1
AT2G47130	NAD(P)-binding Rossmann-fold superfamily protein
AT2G47670	Plant invertase/pectin methylesterase inhibitor superfamily protein
AT2G48130	Bifunctional inhibitor/lipid-transfer protein/seed storage 2S albumin superfamily protein
AT2G48140	Bifunctional inhibitor/lipid-transfer protein/seed storage 2S albumin superfamily protein
AT4G34410	redox responsive transcription factor 1
AT4G36610	alpha/beta-Hydrolases superfamily protein
AT4G37610	BTB and TAZ domain protein 5
AT4G38080	hydroxyproline-rich glycoprotein family protein
AT5G17350	hypothetical protein AT5G17350
AT5G18270	NAC domain containing protein 87
AT5G19890	Peroxidase superfamily protein
AT5G21960	Integrase-type DNA-binding superfamily protein
AT5G22250	Polynucleotidyl transferase, ribonuclease H-like superfamily protein
AT5G23190	cytochrome P450, family 86, subfamily B, polypeptide 1
AT5G24530	2-oxoglutarate (2OG) and Fe(II)-dependent oxygenase superfamily protein
AT5G24770	vegetative storage protein 2
AT5G25130	cytochrome P450, family 71, subfamily B, polypeptide 12
AT5G25240	stress induced protein
AT5G25910	receptor like protein 52
AT5G37540	Eukaryotic aspartyl protease family protein
AT5G37690	SGNH hydrolase-type esterase superfamily protein
AT5G37940	Zinc-binding dehydrogenase family protein
AT5G37950	UDP-Glycosyltransferase superfamily protein
AT5G38250	Protein kinase family protein
AT5G39150	RmlC-like cupins superfamily protein
AT5G39580	Peroxidase superfamily protein
AT5G41040	HXXXD-type acyl-transferase family protein
AT5G41080	PLC-like phosphodiesterases superfamily protein
AT5G41761	hypothetical protein AT5G41761
AT5G42380	calmodulin like 37
AT5G43180	transmembrane protein, putative (Protein of unknown function, DUF599)
AT5G44400	FAD-binding Berberine family protein
AT5G44540	Tapetum specific protein TAP35/TAP44
AT5G44550	Uncharacterized protein family (UPF0497)
AT5G44568	transmembrane protein
AT5G44575	hypothetical protein AT5G44575
AT5G44620	cytochrome P450, family 706, subfamily A, polypeptide 3
AT5G44920	Toll-Interleukin-Resistance (TIR) domain family protein
AT5G45000	Disease resistance protein (TIR-NBS-LRR class) family
AT5G45340	cytochrome P450, family 707, subfamily A, polypeptide 3
AT5G46050	peptide transporter 3
AT5G46295	transmembrane protein
AT5G47230	ethylene responsive element binding factor 5
AT5G48850	Tetratricopeptide repeat (TPR)-like superfamily protein
AT5G49680	SABRE-like protein
AT5G51190	Integrase-type DNA-binding superfamily protein
AT5G53870	early nodulin-like protein 1
AT5G54490	pinoid-binding protein 1
AT5G55460	Bifunctional inhibitor/lipid-transfer protein/seed storage 2S albumin superfamily protein
AT5G56870	beta-galactosidase 4
AT5G57785	hypothetical protein AT5G57785
AT5G58680	ARM repeat superfamily protein
AT5G58860	cytochrome P450, family 86, subfamily A, polypeptide 1
AT5G59340	WUSCHEL related homeobox 2
AT5G59670	Leucine-rich repeat protein kinase family protein
AT5G59680	Leucine-rich repeat protein kinase family protein
AT5G59820	C2H2-type zinc finger family protein
AT5G60890	myb domain protein 34
AT5G60900	receptor-like protein kinase 1
AT5G62040	PEBP (phosphatidylethanolamine-binding protein) family protein
AT5G63590	flavonol synthase 3
AT5G64000	Inositol monophosphatase family protein
AT5G64870	SPFH/Band 7/PHB domain-containing membrane-associated protein family
AT5G65970	Seven transmembrane MLO family protein
AT5G66400	Dehydrin family protein
AT5G66650	calcium uniporter (DUF607)
AT5G67370	DUF1230 family protein (DUF1230)
AT1G02360	Chitinase family protein
AT1G04770	Tetratricopeptide repeat (TPR)-like superfamily protein
AT1G05260	Peroxidase superfamily protein
AT1G05310	Pectin lyase-like superfamily protein
AT1G05575	transmembrane protein
AT1G08920	ERD (early response to dehydration) six-like 1
AT1G09350	galactinol synthase 3
AT1G09575	calcium uniporter-like protein (DUF607)
AT1G11170	lysine ketoglutarate reductase trans-splicing-like protein (DUF707)
AT1G12610	Integrase-type DNA-binding superfamily protein
AT1G12805	nucleotide binding protein
AT1G13130	Cellulase (glycosyl hydrolase family 5) protein
AT1G13470	hypothetical protein (DUF1262)
AT1G14240	GDA1/CD39 nucleoside phosphatase family protein
AT1G14880	PLANT CADMIUM RESISTANCE 1
AT1G16515	transmembrane protein
AT1G18140	laccase 1
AT1G18300	nudix hydrolase homolog 4
AT1G19180	jasmonate-zim-domain protein 1
AT1G19640	jasmonic acid carboxyl methyltransferase
AT1G19770	purine permease 14
AT1G21250	cell wall-associated kinase
AT1G21310	extensin 3
AT1G21550	Calcium-binding EF-hand family protein
AT1G22065	hypothetical protein AT1G22065
AT1G23710	hypothetical protein (DUF1645)
AT1G25400	transmembrane protein
AT1G26200	TRAM, LAG1 and CLN8 (TLC) lipid-sensing domain containing protein
AT1G26420	FAD-binding Berberine family protein
AT1G26820	ribonuclease 3
AT1G27730	salt tolerance zinc finger
AT1G28290	arabinogalactan protein 31
AT1G28370	ERF domain protein 11
AT1G30420	multidrug resistance-associated protein 12
AT1G32928	Avr9/Cf-9 rapidly elicited protein
AT1G33760	Integrase-type DNA-binding superfamily protein
AT1G34420	leucine-rich repeat transmembrane protein kinase family protein
AT1G35140	Phosphate-responsive 1 family protein
AT1G35210	hypothetical protein AT1G35210
AT1G35710	kinase family with leucine-rich repeat domain-containing protein
AT1G36370	serine hydroxymethyltransferase 7
AT1G43800	Plant stearoyl-acyl-carrier-protein desaturase family protein
AT1G47960	cell wall / vacuolar inhibitor of fructosidase 1
AT1G51790	Leucine-rich repeat protein kinase family protein
AT1G51800	Leucine-rich repeat protein kinase family protein
AT1G51850	Leucine-rich repeat protein kinase family protein
AT1G51890	Leucine-rich repeat protein kinase family protein
AT1G52690	Late embryogenesis abundant protein (LEA) family protein
AT1G53542	hypothetical protein AT1G53542
AT1G54000	GDSL-like Lipase/Acylhydrolase superfamily protein
AT1G56240	phloem protein 2-B13
AT1G56430	nicotianamine synthase 4
AT1G58420	Uncharacterized conserved protein UCP031279
AT1G61070	low-molecular-weight cysteine-rich 66
AT1G61120	terpene synthase 04
AT1G61470	Polynucleotidyl transferase, ribonuclease H-like superfamily protein
AT1G61810	beta-glucosidase 45
AT1G62290	Saposin-like aspartyl protease family protein
AT1G65390	phloem protein 2 A5
AT1G65480	PEBP (phosphatidylethanolamine-binding protein) family protein
AT1G65790	receptor kinase 1
AT1G65845	transmembrane protein
AT1G66090	Disease resistance protein (TIR-NBS class)
AT1G66400	calmodulin like 23
AT1G66460	Protein kinase superfamily protein
AT1G66700	S-adenosyl-L-methionine-dependent methyltransferases superfamily protein
AT1G68795	CLAVATA3/ESR-RELATED 12
AT1G68850	Peroxidase superfamily protein
AT1G69790	Protein kinase superfamily protein
AT1G69900	Actin cross-linking protein
AT1G72360	Integrase-type DNA-binding superfamily protein
AT1G74010	Calcium-dependent phosphotriesterase superfamily protein
AT1G74460	GDSL-like Lipase/Acylhydrolase superfamily protein
AT1G76650	calmodulin-like 38
AT1G76930	extensin 4
AT1G77855	BPS1-like protein
AT1G78410	VQ motif-containing protein
AT1G80440	Galactose oxidase/kelch repeat superfamily protein
AT1G80840	WRKY DNA-binding protein 40
AT5G67620	DUF4228 domain protein

### Sheet: Sheet3
List of drought responsive genes that are differentially regulated in both #line4 and line6
Gene ID	Description
AT3G02840	ARM repeat superfamily protein
AT3G03480	acetyl CoA:(Z)-3-hexen-1-ol acetyltransferase
AT3G04640	glycine-rich protein
AT3G09870	SAUR-like auxin-responsive protein family
AT3G10930	hypothetical protein AT3G10930
AT3G11010	receptor like protein 34
AT3G11402	Cysteine/Histidine-rich C1 domain family protein
AT3G12220	serine carboxypeptidase-like 16
AT3G13275	transmembrane protein
AT3G16720	TOXICOS EN LEVADURA 2
AT3G19680	hypothetical protein (DUF1005)
AT3G22560	Acyl-CoA N-acyltransferases (NAT) superfamily protein
AT3G23120	receptor like protein 38
AT3G26210	cytochrome P450, family 71, subfamily B, polypeptide 23
AT3G26790	AP2/B3-like transcriptional factor family protein
AT3G26830	Cytochrome P450 superfamily protein
AT3G27660	oleosin 4
AT3G28340	galacturonosyltransferase-like 10
AT3G28740	Cytochrome P450 superfamily protein
AT3G29000	Calcium-binding EF-hand family protein
AT3G44260	Polynucleotidyl transferase, ribonuclease H-like superfamily protein
AT3G44300	nitrilase 2
AT3G44450	hypothetical protein AT3G44450
AT3G44990	xyloglucan endo-transglycosylase-related 8
AT3G46090	C2H2 and C2HC zinc fingers superfamily protein
AT3G46620	zinc finger (C3HC4-type RING finger) family protein
AT3G49110	peroxidase CA
AT3G49340	Cysteine proteinases superfamily protein
AT3G49570	response to low sulfur 3
AT3G49580	response to low sulfur 1
AT3G50140	transmembrane protein, putative (DUF247)
AT3G50770	calmodulin-like 41
AT3G50930	cytochrome BC1 synthesi
AT3G51340	Eukaryotic aspartyl protease family protein
AT3G52400	syntaxin of plants 122
AT3G52450	plant U-box 22
AT3G55710	UDP-Glycosyltransferase superfamily protein
AT3G55980	salt-inducible zinc finger 1
AT3G58550	Bifunctional inhibitor/lipid-transfer protein/seed storage 2S albumin superfamily protein
AT3G61190	BON association protein 1
AT3G62730	desiccation-like protein
AT2G01180	phosphatidic acid phosphatase 1
AT2G01520	MLP-like protein 328
AT2G01890	purple acid phosphatase 8
AT2G02120	Scorpion toxin-like knottin superfamily protein
AT2G02990	ribonuclease 1
AT2G14247	Expressed protein
AT2G14610	pathogenesis-related protein 1
AT4G01360	BPS1-like protein
AT2G15042	Leucine-rich repeat (LRR) family protein
AT4G01720	WRKY family transcription factor
AT5G01100	O-fucosyltransferase family protein
AT2G16060	hemoglobin 1
AT4G02520	glutathione S-transferase PHI 2
AT4G04695	calcium-dependent protein kinase 31
AT2G19190	FLG22-induced receptor-like kinase 1
AT4G08570	Heavy metal transport/detoxification superfamily protein
AT4G08770	Peroxidase superfamily protein
AT4G08950	Phosphate-responsive 1 family protein
AT2G22500	uncoupling protein 5
AT2G22510	hydroxyproline-rich glycoprotein family protein
AT4G11890	Protein kinase superfamily protein
AT2G23540	GDSL-like Lipase/Acylhydrolase superfamily protein
AT5G04340	6
AT4G12490	Bifunctional inhibitor/lipid-transfer protein/seed storage 2S albumin superfamily protein
AT4G13395	ROTUNDIFOLIA like 12
AT2G25940	alpha-vacuolar processing enzyme
AT4G14690	Chlorophyll A-B binding family protein
AT2G26530	AR781, pheromone receptor-like protein (DUF1645)
AT4G17220	microtubule-associated proteins 70-5
AT2G30770	cytochrome P450 family 71 polypeptide
AT4G18630	hypothetical protein (DUF688)
AT2G32030	Acyl-CoA N-acyltransferases (NAT) superfamily protein
AT2G32680	receptor like protein 23
AT5G09876	hypothetical protein AT5G09876
AT4G22490	Bifunctional inhibitor/lipid-transfer protein/seed storage 2S albumin superfamily protein
AT4G22710	cytochrome P450, family 706, subfamily A, polypeptide 2
AT2G35930	plant U-box 23
AT5G10760	Eukaryotic aspartyl protease family protein
AT4G23130	cysteine-rich RLK (RECEPTOR-like protein kinase) 5
AT4G23140	cysteine-rich RLK (RECEPTOR-like protein kinase) 6
AT4G23150	cysteine-rich RLK (RECEPTOR-like protein kinase) 7
AT4G23230	cysteine-rich RECEPTOR-like kinase
AT4G24110	NADP-specific glutamate dehydrogenase
AT4G24570	dicarboxylate carrier 2
AT4G25110	metacaspase 2
AT2G38470	WRKY DNA-binding protein 33
AT4G25490	C-repeat/DRE binding factor 1
AT2G39650	cruciferin (DUF506)
AT2G41090	Calcium-binding EF-hand family protein
AT4G27300	S-locus lectin protein kinase family protein
AT2G41480	peroxidase superfamily protein
AT5G13170	senescence-associated gene 29
AT4G27654	transmembrane protein
AT4G27657	hypothetical protein AT4G27657
AT5G13790	AGAMOUS-like 15
AT2G43590	Chitinase family protein
AT2G43620	Chitinase family protein
AT4G29740	cytokinin oxidase 4
AT4G29780	nuclease
AT2G44840	ethylene-responsive element binding factor 13
AT2G46400	WRKY DNA-binding protein 46
AT2G47130	NAD(P)-binding Rossmann-fold superfamily protein
AT4G33560	Wound-responsive family protein
AT4G34410	redox responsive transcription factor 1
AT4G37610	BTB and TAZ domain protein 5
AT5G17350	hypothetical protein AT5G17350
AT5G21960	Integrase-type DNA-binding superfamily protein
AT5G22250	Polynucleotidyl transferase, ribonuclease H-like superfamily protein
AT5G24530	2-oxoglutarate (2OG) and Fe(II)-dependent oxygenase superfamily protein
AT5G25130	cytochrome P450, family 71, subfamily B, polypeptide 12
AT5G25240	stress induced protein
AT5G25910	receptor like protein 52
AT5G37540	Eukaryotic aspartyl protease family protein
AT5G37940	Zinc-binding dehydrogenase family protein
AT5G37950	UDP-Glycosyltransferase superfamily protein
AT5G38250	Protein kinase family protein
AT5G39150	RmlC-like cupins superfamily protein
AT5G39580	Peroxidase superfamily protein
AT5G42380	calmodulin like 37
AT5G44400	FAD-binding Berberine family protein
AT5G44568	transmembrane protein
AT5G44575	hypothetical protein AT5G44575
AT5G45340	cytochrome P450, family 707, subfamily A, polypeptide 3
AT5G46050	peptide transporter 3
AT5G47230	ethylene responsive element binding factor 5
AT5G48850	Tetratricopeptide repeat (TPR)-like superfamily protein
AT5G49680	SABRE-like protein
AT5G51190	Integrase-type DNA-binding superfamily protein
AT5G54490	pinoid-binding protein 1
AT5G55460	Bifunctional inhibitor/lipid-transfer protein/seed storage 2S albumin superfamily protein
AT5G58680	ARM repeat superfamily protein
AT5G59820	C2H2-type zinc finger family protein
AT5G60900	receptor-like protein kinase 1
AT5G64870	SPFH/Band 7/PHB domain-containing membrane-associated protein family
AT5G66400	Dehydrin family protein
AT5G66650	calcium uniporter (DUF607)
AT1G02360	Chitinase family protein
AT1G04770	Tetratricopeptide repeat (TPR)-like superfamily protein
AT1G05260	Peroxidase superfamily protein
AT1G05575	transmembrane protein
AT1G11170	lysine ketoglutarate reductase trans-splicing-like protein (DUF707)
AT1G12610	Integrase-type DNA-binding superfamily protein
AT1G12805	nucleotide binding protein
AT1G13470	hypothetical protein (DUF1262)
AT1G14880	PLANT CADMIUM RESISTANCE 1
AT1G18300	nudix hydrolase homolog 4
AT1G19180	jasmonate-zim-domain protein 1
AT1G19640	jasmonic acid carboxyl methyltransferase
AT1G19770	purine permease 14
AT1G21550	Calcium-binding EF-hand family protein
AT1G23710	hypothetical protein (DUF1645)
AT1G25400	transmembrane protein
AT1G27730	salt tolerance zinc finger
AT1G28290	arabinogalactan protein 31
AT1G28370	ERF domain protein 11
AT1G32928	Avr9/Cf-9 rapidly elicited protein
AT1G33760	Integrase-type DNA-binding superfamily protein
AT1G35140	Phosphate-responsive 1 family protein
AT1G35210	hypothetical protein AT1G35210
AT1G35710	kinase family with leucine-rich repeat domain-containing protein
AT1G43800	Plant stearoyl-acyl-carrier-protein desaturase family protein
AT1G51790	Leucine-rich repeat protein kinase family protein
AT1G51800	Leucine-rich repeat protein kinase family protein
AT1G51850	Leucine-rich repeat protein kinase family protein
AT1G51890	Leucine-rich repeat protein kinase family protein
AT1G52690	Late embryogenesis abundant protein (LEA) family protein
AT1G53542	hypothetical protein AT1G53542
AT1G56430	nicotianamine synthase 4
AT1G61470	Polynucleotidyl transferase, ribonuclease H-like superfamily protein
AT1G61810	beta-glucosidase 45
AT1G62290	Saposin-like aspartyl protease family protein
AT1G65480	PEBP (phosphatidylethanolamine-binding protein) family protein
AT1G65790	receptor kinase 1
AT1G65845	transmembrane protein
AT1G66090	Disease resistance protein (TIR-NBS class)
AT1G66400	calmodulin like 23
AT1G66460	Protein kinase superfamily protein
AT1G66700	S-adenosyl-L-methionine-dependent methyltransferases superfamily protein
AT1G69790	Protein kinase superfamily protein
AT1G74010	Calcium-dependent phosphotriesterase superfamily protein
AT1G76650	calmodulin-like 38
AT1G76930	extensin 4
AT1G80440	Galactose oxidase/kelch repeat superfamily protein
AT1G80840	WRKY DNA-binding protein 40
