## Supplementary material for "Wheat inositol pyrophosphate kinase TaVIH2-3B modulates cell-wall composition for drought tolerance in Arabidopsis": Table S4

### Sheet: Sheet1
Gene	Nucleotide Sequence (5'-3')
TaVIH1(For full length cloning)	F: ATGGAGAAGAAGGTGTACTGCTCCCCGATGGAG
	R: TACTTTTGGCAATTCGCAGCCTTTTCGG
TaVIH2 (For full length cloning)	F: ATGGAGCGGCGGAACCATGG
	R: TAAATGCCAGGACCAGTCTTGCTCCT
	R: ATGCCAGGACCAGTCTTGCTCCT
TaVIH1-KD (For pET23a: Sal1 and Not1)	F:ATGTATGTCGACTCATGGAGAAGAAGGTGTACTGCTCCCCGATGGAG
	R: ATGTATGCGGCCGCTGTAAGGCCTTCAGTAGACTGATCTGGTGC
TaVIH2-KD (For pET23a: Sal1 and Not1)	F: ACGCGTCGACTCATGGAGCGGCGGAACCATGG
	R: AAGGAAAAAAGCGGCCGCTGGTTGCGCTGGCTCACTGATTCT
TaVIH1(For pYES2: Kpn1 and Not1)	F: GGGGTACCATGGAGAAGAAGGTGTACTGCTCCCCGATGGAG
	R:AAGGAAAAAAGCGGCCGCTTACTTTTGGCAATTCGCAGCCTTTTCGG
TaVIH2(For pYES2: Kpn1 and Not1)	F: CGGGGTACCATGGAGCGGCGGAACCATGG
	R:AAGGAAAAAAGCGGCCGCTTAAAATGCCAGGACCAGTCTTGCTCCT
TaVIH1 Promoter	F: CGCGGATCCCTCTAGTGGTTCAGAAGCATTGTTGC
(For pCAMBIA1391z: BamHI and NcoI)	R: CATGCCATGGTGCCGCCGCCTCCAACCCGAT
TaVIH2 Promoter	F: CGCGGATCCGCCCCTAGTGCCGAGACACAA
(For pCAMBIA1391z: BamHI and NcoI)	R: CATGCCATGGCCCCTCCGGCCCCCTTCCGTC
TaVIH1prom:transgenic screening primers	F: : GACTCGTCCGTCCTGTAGAAACCC
	R: TGACCGGATGCCGACGCGAAGCG
TaVIH2prom:transgenic screening primers	F: CGGCTCGTTCTGGCGGCAGTAGTGG
	R: TGACCGGATGCCGACGCGAAGCG
TaVIH1	F: GAGGATGGAAGAAGATCTAGCACC
(qRT-PCR)	R: TCCCTGGTTCTATGTAGTCGGTC
TaVIH2	F: CTTCTAAGGTGTGACCTGGGGGAGGC
(qRT-PCR)	R: CAGCTTCACCTTCTGCTTTGGTGTGCG
TaARF	F: TGATAGGGAACGTGTTGTTGAGGC
(qRT-PCR)	R: AGCCAGTCAAGACCCTCGTACAAC
Arabidopsis_thaliana_AT1G78390	F: CGACGAGGAGAAGGTGAAATC
(qRT-PCR)	R: GAGAGTGCCTTACGGTTTCC
Arabidopsis_thaliana_AT3G24220	F:GTCCGGTTCAGAACGGTTTAG
(qRT-PCR)	R:CTATGTTTCCGCCGTTAGCC
Arabidopsis_thaliana_AT1G65670	F: GGAGCTAGGAGAGGTTGTCT
(qRT-PCR)	R: CAACAGAGTGCGAGTTCTT
Arabidopsis_thaliana_AT3G52970	F: GCTGACGGTTGTGATCTCTT
(qRT-PCR)	R: AGGAGGGAAGAGTAGTGACG
Arabidopsis_thaliana_AT5G45340	F: CTCCGGGAACAATGGGTTAT
(qRT-PCR)	R: GAACACCGATCCGTATCTTCTC
Arabidopsis_thaliana_AT1G04580	F: CCTCCTTACAACCCTGAGAAAG
(qRT-PCR)	R: CCAGGAGTGCTCCAATGATAC
Arabidopsis_thaliana_AT4G30440	F: CAGCACCGTACCGGATATTT
(qRT-PCR)	R: GTTCCTCTTCGCTTTCACCT
Arabidopsis_thaliana_AT2G25580	F: GTGCACAGTATGGAGAGAATCA
(qRT-PCR)	R: TAACCAAGGTGGAATTGGGAG
Arabidopsis_thaliana_AT5G57530	F: ACGTTACTGGACAGCCTTATG
(qRT-PCR)	R: CAGTGGGATCAAACCAGAGATAG
Arabidopsis_thaliana_AT1G12610	F: ACCCAGTTTACAGAGGCATAAG
(qRT-PCR)	R: TTATCCCACAGCAGATATGGC
Arabidopsis_thaliana_AT1G19210	F: TTCGACGCGGCTCTTTATT
(qRT-PCR)	R: GATAAGAGAAGCTGCTGCGA
BK_c-Myc_F	F: TCCCCCCGGGATGGAGGAGCAGAAGCTGATCT
VIH1_c-Myc_R (For pYES2:Kpn1 and Not1)	R: CCGACGTCGACTTACTTTTGGCAATTCGCA
VIH2_c-Myc_R (For pYES2:Kpn1 and Not1)	R: TATGGCCGACGTCGACTTAAAATGCCAGGACCAGTC
